# Functional diversification despite structural congruence in the HipBST toxin-antitoxin system of *Legionella pneumophila*

**DOI:** 10.1101/2022.11.26.518041

**Authors:** Jordan D. Lin, Peter J. Stogios, Kento T. Abe, Avril Wang, John MacPherson, Tatiana Skarina, Anne-Claude Gingras, Alexei Savchenko, Alexander W. Ensminger

**Affiliations:** Department of Molecular Genetics, University of Toronto, Toronto, Ontario, M5G1M1, Canada; Department of Biochemistry, University of Toronto, Toronto, Ontario, M5G1M1, Canada; Lunenfeld-Tanenbaum Research Institute, Sinai Health, Toronto, Ontario, M5G 1X5, Canada; Department of Chemical Engineering and Applied Chemistry, University of Toronto, Toronto, M5S 3E5, Canada; Department of Microbiology, Immunology and Infectious Diseases, University of Calgary, Calgary, T2N 4N1, Canada; Center for Structural Genomics of Infectious Diseases (CSGID), University of Calgary, Calgary, T2N 4N1, Canada

**Keywords:** Legionella pneumophila, toxin-antitoxin system, HipBA, HipBST, Lpg2370, split-HipA, kinase toxin

## Abstract

Toxin-antitoxin (TA) systems are abundant genetic modules in bacterial chromosomes and on mobile elements. They are often patchily distributed and their physiological functions remain poorly understood. Here, we characterize a TA system in *Legionella pneumophila* that is highly conserved across *Legionella* species. This system is distantly related to *Escherichia coli* HipBST and we demonstrate that it is a functional tripartite TA system (denoted HipBST_Lp_). We identify HipBST_Lp_ homologs in diverse taxa, yet in the Gammaproteobacteria these are almost exclusively found in *Legionella* species. Notably, the toxin HipT_Lp_ was previously reported to be a pathogenic effector protein that is translocated by *L. pneumophila* into its eukaryotic hosts. Contrary to this, we find no signal of HipT_Lp_ translocation beyond untranslocated control levels and make several observations consistent with a canonical role as a bacterial toxin. We present structural and biochemical insights into the regulation and neutralization of HipBST_Lp_, and identify key variations between this system and HipBST_Ec_. Finally, we show that the target of HipT_Lp_ is likely not conserved with any characterized HipA or HipT toxin. This work serves as a unique comparison of a TA system across bacterial species and illustrates the molecular diversity that exists within a single TA family.
