## Supplemental Table 1 for "Functional diversification despite structural congruence in the HipBST toxin-antitoxin system of *Legionella pneumophila*"

### Sheet: Sheet1
Table S1. Strains used in this study
Strain ID	Strain and plasmid(s)	Source
JL-E1	E.coli XL1B	Invitrogen
JL-E4	E.coli TOP10	Invitrogen
JL-E9	E.coli TOP10 pDONR221::lpg2370	This study
JL-E17	E.coli TOP10 pJB1806	This study
JL-E21	E.coli XL1B pJB1806::lpg2370	This study
JL-E75	E.coli BL21-GOLD (DE3)	Stratagene
JL-E76	E.coli BL21-GOLD (DE3) pJB1806::lpg2370(D197Q)	This study
JL-E77	E.coli BL21-GOLD (DE3) pJB1806::lpg2370(D219Q)	This study
JL-E81	E.coli TOP10 pBAD18	This study
JL-E83	E.coli TOP10 pBAD18::lpg2370	This study
JL-E86	E.coli TOP10 pDONR221::lpg2368	This study
JL-E87	E.coli TOP10 pDONR221::lpg2369	This study
JL-E89	E.coli TOP10 pDEST-AD::lpg2368	This study
JL-E90	E.coli TOP10 pDEST-DB::lpg2368	This study
JL-E91	E.coli TOP10 pDEST-AD::lpg2370	This study
JL-E92	E.coli TOP10 pDEST-DB::lpg2370	This study
JL-E99	E.coli TOP10 pDEST-AD::lpg2369	This study
JL-E100	E.coli TOP10 pDEST-DB::lpg2369	This study
JL-E105	E.coli TOP10 pBAD18::lpg2370(D197Q)	This study
JL-E106	E.coli TOP10 pBAD18::lpg2370(D219Q)	This study
JL-E108	E.coli BL21-GOLD (DE3) pMCSG68-SBP-TEV::lpg2370	This study
JL-E109	E.coli BL21-GOLD (DE3) pMCSG68-SBP-TEV::lpg2370(D197Q)	This study
JL-E110	E.coli BL21-GOLD (DE3) pMCSG68-SBP-TEV::lpg2370(D219Q)	This study
JL-E114	E.coli TOP10 pAG416::lpg2368	This study
JL-E115	E.coli TOP10 pAG416::lpg2369	This study
JL-E116	E.coli TOP10 pAG416::lpg2370	This study
JL-E121	E.coli TOP10 pXDC61::lpg2370	This study
JL-E122	E.coli TOP10 pXDC61::fabI	This study
JL-E135	E.coli BL21-GOLD (DE3) pMCSG68-SBP-TEV::lpg2368	This study
JL-E136	E.coli BL21-GOLD (DE3) pMCSG68-SBP-TEV::lpg2369	This study
JL-E143	E.coli TOP10 pXDC61::lpg2370(D197Q)	This study
JL-E144	E.coli TOP10 pXDC61::lpg2370(D219Q)	This study
JL-E147	E.coli XL1B pXDC61::ralF	This study
JL-E154	E.coli TOP10 pNT562	This study
JL-E159	E.coli TOP10 pNT562::trpS	This study
JL-E175	E.coli BL21-GOLD (DE3) pCDF1-b::lpg2370	This study
JL-E182	E.coli XL1B pGEM::kan-mazF	This study
JL-E189	E.coli XL1B pNT562::gltX	This study
JL-E192	E.coli TOP10 pNT562::pheS	This study
JL-E194	E.coli TOP10 pNT562::pheST	This study
JL-E196	E.coli TOP10 pNT562::lpg2368	This study
JL-E197	E.coli TOP10 pNT562::lpg2369	This study
JL-E199	E.coli TOP10 pNT562::lpg2276	This study
JL-E205	E.coli TOP10 pJB1806::lpg2370(D77A)	This study
JL-E206	E.coli TOP10 pJB1806::lpg2370(Q77A)	This study
JL-E207	E.coli TOP10 pJB1806::lpg2370(D77AQ78A)	This study
JL-E208	E.coli TOP10 pJB1806::lpg2370(R154A)	This study
JL-E211	E.coli TOP10 pNT562::lpg2369(I65A)	This study
JL-E212	E.coli TOP10 pNT562::lpg2369(M66A)	This study
JL-E213	E.coli TOP10 pNT562::pheS(S50A)	This study
JL-E214	E.coli TOP10 pNT562::nadB1	This study
JL-E215	E.coli TOP10 pNT562::pheST(S50A)	This study
JL-E216	E.coli TOP10 pNT562::lpg2368-69	This study
JL-E217	E.coli TOP10 pJB1806::lpg2370(S54A)	This study
JL-E218	E.coli TOP10 pJB1806::lpg2370(S54D)	This study
JL-E219	E.coli BL21-GOLD (DE3) pJB1806	This study
JL-E220	E.coli BL21-GOLD (DE3) pJB1806::lpg2370	This study
JL-E223	E.coli TOP10 pDONR221::lpg2369(I65A)	This study
JL-E224	E.coli TOP10 pDONR221::lpg2369(M66A)	This study
JL-E226	E.coli TOP10 pDEST-AD::lpg2369(I65A)	This study
JL-E227	E.coli TOP10 pDEST-AD::lpg2369(M66A)	This study
JL-E229	E.coli TOP10 pDEST-DB::lpg2369(I65A)	This study
JL-E230	E.coli TOP10 pDEST-DB::lpg2369(M66A)	This study
JL-E232	E.coli TOP10 pJB1806::lpg2379-80	This study
JL-E233	E.coli TOP10 pNT562::lpg2378-AVR58_11921	This study
JL-E235	E.coli TOP10 pAG425::lpg2370	This study
JL-E236	E.coli TOP10 pNT562::rpoC	This study
JL-L1	L. pneumophila Lp01JK	ref. 22
JL-L4	L. pneumophila Lp02	ref. 22
JL-L11	L. pneumophila Lp01JK pJB1806::lpg2370	This study
JL-L22	L. pneumophila Lp01JK pJB1806::lpg2370(D197Q)	This study
JL-L23	L. pneumophila Lp01JK pJB1806::lpg2370(D219Q)	This study
JL-L26	L. pneumophila Lp01JK pJB1806	This study
JL-L29	L. pneumophila Lp01JK Δlpg2368-2370	This study
JL-L37	L. pneumophila Lp02 pXDC61::ralF	This study
JL-L38	L. pneumophila Lp02 pXDC61::fabI	This study
JL-L41	L. pneumophila Lp02 pXDC61::lpg2370	This study
JL-L42	L. pneumophila Lp02 pXDC61::lpg2370(D197Q)	This study
JL-L43	L. pneumophila Lp02 pXDC61::lpg2370(D219Q)	This study
JL-L52	L. pneumophila Lp01JK pJB1806 pNT562	This study
JL-L53	L. pneumophila Lp01JK pJB1806::lpg2370 pNT562	This study
JL-L57	L. pneumophila Lp01JK Δlpg2368-2370 pJB1806 pNT562	This study
JL-L113	L. pneumophila Lp01JK Δlpg2368-2370 pJB1806	This study
JL-L115	L. pneumophila Lp01JK Δlpg2368-2370 pJB1806::lpg2370	This study
JL-L120	L. pneumophila Lp01JK pJB1806::lpg2370 pNT562::gltX	This study
JL-L121	L. pneumophila Lp01JK pJB1806::lpg2370 pNT562::trpS	This study
JL-L122	L. pneumophila Lp01JK pJB1806::lpg2370 pNT562::pheS	This study
JL-L124	L. pneumophila Lp01JK pJB1806::lpg2370 pNT562::pheST	This study
JL-L127	L. pneumophila Lp01JK Δlpg2368-2370 pJB1806::lpg2370(D197Q)	This study
JL-L128	L. pneumophila Lp01JK Δlpg2368-2370 pJB1806::lpg2370(D219Q)	This study
JL-L131	L. pneumophila Lp01JK Δlpg2368-2370 pJB1806::lpg2370(S54A)	This study
JL-L132	L. pneumophila Lp01JK Δlpg2368-2370 pJB1806::lpg2370(S54D)	This study
JL-L134	L. pneumophila Lp01JK pJB1806::lpg2370 pNT562::pheS(S50A)	This study
JL-L135	L. pneumophila Lp01JK pJB1806::lpg2370 pNT562::pheST(S50A)	This study
JL-L136	L. pneumophila Lp01JK pJB1806::lpg2370 pNT562::nadB1	This study
JL-L139	L. pneumophila Lp01JK pJB1806::lpg2370 pNT562::lpg2276	This study
JL-L143	L. pneumophila Lp01JK Δlpg2368-2370 pJB1806::lpg2370(D77A) pNT562	This study
JL-L144	L. pneumophila Lp01JK Δlpg2368-2370 pJB1806::lpg2370(Q78A) pNT562	This study
JL-L145	L. pneumophila Lp01JK Δlpg2368-2370 pJB1806::lpg2370(D77AQ78A) pNT562	This study
JL-L146	L. pneumophila Lp01JK Δlpg2368-2370 pJB1806::lpg2370(R154A) pNT562	This study
JL-L147	L. pneumophila Lp01JK Δlpg2368-2370 pJB1806::lpg2370(D77A) pNT562::lpg2369	This study
JL-L148	L. pneumophila Lp01JK Δlpg2368-2370 pJB1806::lpg2370(Q78A) pNT562::lpg2369	This study
JL-L149	L. pneumophila Lp01JK Δlpg2368-2370 pJB1806::lpg2370(D77AQ78A) pNT562::lpg2369	This study
JL-L150	L. pneumophila Lp01JK Δlpg2368-2370 pJB1806::lpg2370(R154A) pNT562::lpg2369	This study
JL-L152	L. pneumophila Lp01JK Δlpg2368-2370 pJB1806::lpg2370 pNT562::lpg2368	This study
JL-L153	L. pneumophila Lp01JK Δlpg2368-2370 pJB1806::lpg2370 pNT562::lpg2369	This study
JL-L154	L. pneumophila Lp01JK Δlpg2368-2370 pJB1806::lpg2370 pNT562::lpg2368-69	This study
JL-L155	L. pneumophila Lp01JK Δlpg2368-2370 pJB1806 pNT562::lpg2368	This study
JL-L156	L. pneumophila Lp01JK Δlpg2368-2370 pJB1806 pNT562::lpg2369	This study
JL-L157	L. pneumophila Lp01JK Δlpg2368-2370 pJB1806 pNT562::lpg2368-69	This study
JL-L160	L. pneumophila Lp01JK Δlpg2368-2370 pJB1806 pNT562::lpg2369(I65A)	This study
JL-L161	L. pneumophila Lp01JK Δlpg2368-2370 pJB1806 pNT562::lpg2369(M66A)	This study
JL-L165	L. pneumophila Lp01JK Δlpg2368-2370 pJB1806::lpg2379-80 pNT562	This study
JL-L166	L. pneumophila Lp01JK Δlpg2368-2370 pJB1806 pNT562::lpg2378-AVR58_11921	This study
JL-L167	L. pneumophila Lp01JK Δlpg2368-2370 pJB1806::lpg2379-80 pNT562::lpg2378-AVR58_11921	This study
JL-L168	L. pneumophila Lp01JK pJB1806::lpg2370 pNT562::rpoC	This study
JL-Y1	Saccharomyces cerevisiae Y8800	Lab stock
JL-Y3	Saccharomyces cerevisiae Y8800 pDEST-AD pDEST-DB::lpg2368	This study
JL-Y4	Saccharomyces cerevisiae Y8800 pDEST-AD::lpg2368 pDEST-DB	This study
JL-Y5	Saccharomyces cerevisiae Y8800 pDEST-AD pDEST-DB::lpg2369	This study
JL-Y6	Saccharomyces cerevisiae Y8800 pDEST-AD::lpg2369 pDEST-DB	This study
JL-Y7	Saccharomyces cerevisiae Y8800 pDEST-AD pDEST-DB::lpg2370	This study
JL-Y8	Saccharomyces cerevisiae Y8800 pDEST-AD::lpg2370 pDEST-DB	This study
JL-Y16	Saccharomyces cerevisiae Y8800 pDEST-AD::lpg2368 pDEST-DB::lpg2370	This study
JL-Y17	Saccharomyces cerevisiae Y8800 pDEST-AD::lpg2370 pDEST-DB::lpg2368	This study
JL-Y18	Saccharomyces cerevisiae Y8800 pDEST-AD::lpg2368 pDEST-DB::lpg2369	This study
JL-Y19	Saccharomyces cerevisiae Y8800 pDEST-AD::lpg2369 pDEST-DB::lpg2368	This study
JL-Y22	Saccharomyces cerevisiae Y8800 pDEST-AD::lpg2369 pDEST-DB::lpg2370	This study
JL-Y23	Saccharomyces cerevisiae Y8800 pDEST-AD::lpg2370 pDEST-DB::lpg2369	This study
JL-Y32	Saccharomyces cerevisiae Y8800 pDEST-AD pDEST-DB	This study
JL-Y34	Saccharomyces cerevisiae Y8800 pDEST-AD pDEST-DB pAG416-GPD	This study
JL-Y35	Saccharomyces cerevisiae Y8800 pDEST-AD::lpg2368 pDEST-DB::lpg2370 pAG416-GPD	This study
JL-Y36	Saccharomyces cerevisiae Y8800 pDEST-AD::lpg2370 pDEST-DB::lpg2368 pAG416-GPD	This study
JL-Y37	Saccharomyces cerevisiae Y8800 pDEST-AD::lpg2369 pDEST-DB::lpg2370 pAG416-GPD	This study
JL-Y38	Saccharomyces cerevisiae Y8800 pDEST-AD::lpg2370 pDEST-DB::lpg2369 pAG416-GPD	This study
JL-Y39	Saccharomyces cerevisiae Y8800 pDEST-AD::lpg2368 pDEST-DB::lpg2369 pAG416-GPD	This study
JL-Y40	Saccharomyces cerevisiae Y8800 pDEST-AD::lpg2369 pDEST-DB::lpg2368 pAG416-GPD	This study
JL-Y41	Saccharomyces cerevisiae Y8800 pDEST-AD::lpg2369 pDEST-DB::lpg2370 pAG416-GPD::lpg2368	This study
JL-Y42	Saccharomyces cerevisiae Y8800 pDEST-AD::lpg2370 pDEST-DB::lpg2369 pAG416-GPD::lpg2368	This study
JL-Y43	Saccharomyces cerevisiae Y8800 pDEST-AD::lpg2368 pDEST-DB::lpg2370 pAG416-GPD::lpg2369	This study
JL-Y44	Saccharomyces cerevisiae Y8800 pDEST-AD::lpg2370 pDEST-DB::lpg2368 pAG416-GPD::lpg2369	This study
JL-Y45	Saccharomyces cerevisiae Y8800 pDEST-AD::lpg2369 pDEST-DB::lpg2368 pAG416-GPD::lpg2370	This study
JL-Y47	Saccharomyces cerevisiae BY4742	Lab stock
JL-Y48	Saccharomyces cerevisiae Y8800 pDEST-AD::lpg2368 pDEST-DB::lpg2369 pAG416-GPD::lpg2370	This study
JL-Y49	Saccharomyces cerevisiae BY4742 pAG425GAL	This study
JL-Y52	Saccharomyces cerevisiae BY4742 pAG425GAL::lpg2370	This study
JL-Y61	Saccharomyces cerevisiae Y8800 pDEST-AD pDEST-DB pAG416-GPD::lpg2370	This study
JL-Y64	Saccharomyces cerevisiae Y8800 pDEST-AD pDEST-DB::lpg2369(I65A)	This study
JL-Y65	Saccharomyces cerevisiae Y8800 pDEST-AD::lpg2370 pDEST-DB::lpg2369(I65A)	This study
JL-Y66	Saccharomyces cerevisiae Y8800 pDEST-AD pDEST-DB::lpg2369(M66A)	This study
JL-Y67	Saccharomyces cerevisiae Y8800 pDEST-AD::lpg2370 pDEST-DB::lpg2369(M66A)	This study
JL-Y70	Saccharomyces cerevisiae Y8800 pDEST-AD::lpg2369(I65A) pDEST-DB	This study
JL-Y71	Saccharomyces cerevisiae Y8800 pDEST-AD::lpg2369(I65A) pDEST-DB::lpg2370	This study
JL-Y72	Saccharomyces cerevisiae Y8800 pDEST-AD::lpg2369(M66A) pDEST-DB	This study
JL-Y73	Saccharomyces cerevisiae Y8800 pDEST-AD::lpg2369(M66A) pDEST-DB::lpg2370	This study
