## Supplemental Table 2 for "Functional diversification despite structural congruence in the HipBST toxin-antitoxin system of *Legionella pneumophila*"

### Sheet: Sheet1
Table S2. Plasmids used in this study
Plasmid ID	Description	Source
pAG416GPD-ccdb	empty vector, GAP promoter, ColE1/pMB1/pBR322/pUC ori	ref. 25
pAG416GPD::lpg2368	constitutive lpg2368	This study
pAG416GPD::lpg2369	constitutive lpg2369	This study
pAG416GPD::lpg2370	constitutive lpg2370	This study
pAG425GPD-ccdb	empty vector, GAL1 promoter, ColE1/pMB1/pBR322/pUC ori	ref. 25
pAG425GPD::lpg2370	galactose inducible lpg2370	This study
pBAD18	empty vector, PBAD promoter, ColE1/pMB1/pBR322/pUC ori	Lab stock
pBAD18::lpg2370	arabinose inducible lpg2370	This study
pBAD18::lpg2370(D197Q)	arabinose inducible lpg2370(D197Q)	This study
pBAD18::lpg2370(D219Q)	arabinose inducible lpg2370(D219Q)	This study
pCA24N	empty vector, Ptac promoter, ColE1/pMB1/pBR322/pUC ori	ref. 37
pCDF1-b	empty vector, Ptac promoter, CloDF13 ori	Gift from Dr. K. Maxwell
pCDF1-b::lpg2370	IPTG inducible lpg2370	This study
pDEST-AD-ccdb	constitutive expression of GAL4 AD domain, pUC ori	ref. 26
pDEST-AD::lpg2368	constitutive expression of GAL4 AD domain fusion with Lpg2368	This study
pDEST-AD::lpg2369	constitutive expression of GAL4 AD domain fusion with Lpg2369	This study
pDEST-AD::lpg2370	constitutive expression of GAL4 AD domain fusion with Lpg2370	This study
pDEST-AD::lpg2369(I65A)	constitutive expression of GAL4 AD domain fusion with Lpg2369(I65A)	This study
pDEST-AD::lpg2369(M66A)	constitutive expression of GAL4 AD domain fusion with Lpg2369(M66A)	This study
pDEST-DB-ccdb	constitutive expression of GAL4 DB domain, pUC ori	ref. 26
pDEST-DB::lpg2368	constitutive expression of GAL4 DB domain fusion with Lpg2368	This study
pDEST-DB::lpg2369	constitutive expression of GAL4 DB domain fusion with Lpg2369	This study
pDEST-DB::lpg2370	constitutive expression of GAL4 DB domain fusion with Lpg2370	This study
pDEST-DB::lpg2369(I65A)	constitutive expression of GAL4 DB domain fusion with Lpg2369(I65A)	This study
pDEST-DB::lpg2369(M66A)	constitutive expression of GAL4 DB domain fusion with Lpg2369(M66A)	This study
pDONR221::lpg2368	for Gateway cloning into pDEST vectors, ColE1/pMB1/pBR322/pUC ori	This study
pDONR221::lpg2369	for Gateway cloning into pDEST vectors, ColE1/pMB1/pBR322/pUC ori	This study
pDONR221::lpg2370	for Gateway cloning into pDEST vectors, ColE1/pMB1/pBR322/pUC ori	This study
pDONR221::lpg2369(I65A)	for Gateway cloning into pDEST vectors, ColE1/pMB1/pBR322/pUC ori	This study
pDONR221::lpg2369(M66A)	for Gateway cloning into pDEST vectors, ColE1/pMB1/pBR322/pUC ori	This study
pGEM-kan-mazF	IPTG inducible mazF, Ptac promoter, ColE1/pMB1/pBR322/pUC ori	ref. 28
pJB1806	empty vector, Ptac promoter, RSF1010 ori, AmpR-, BasI-	Lab stock
pJB1806::lpg2370	IPTG inducible lpg2370	This study
pJB1806::lpg2370(D197Q)	IPTG inducible lpg2370(D197Q()	This study
pJB1806::lpg2370(D219Q)	IPTG inducible lpg2370(D219Q)	This study
pJB1806::lpg2370(D77A)	IPTG inducible lpg2370(D77A)	This study
pJB1806::lpg2370(Q78A)	IPTG inducible lpg2370(Q78A)	This study
pJB1806::lpg2370(D77AQ78A)	IPTG inducible lpg2370(D77AQ78A)	This study
pJB1806::lpg2370(R154A)	IPTG inducible lpg2370(R154A)	This study
pJB1806::lpg2370(S54A)	IPTG inducible lpg2370(S54A)	This study
pJB1806::lpg2370(S54D)	IPTG inducible lpg2370(S54D)	This study
pJB1806::lpg2379-80	IPTG inducible lpg2379-80	This study
pMCSG68-SBP-TEV::lpg2368	IPTG inducible lpg2368, Ptac promoter, ColE1/pMB1/pBR322/pUC ori	This study
pMCSG68-SBP-TEV::lpg2369	IPTG inducible lpg2369, Ptac promoter, ColE1/pMB1/pBR322/pUC ori	This study
pMCSG68-SBP-TEV::lpg2370	IPTG inducible lpg2370, Ptac promoter, ColE1/pMB1/pBR322/pUC ori	This study
pMCSG68-SBP-TEV::lpg2370(D197Q)	IPTG inducible lpg2370(D197Q), Ptac promoter, ColE1/pMB1/pBR322/pUC ori	This study
pMCSG68-SBP-TEV::lpg2370(D219Q)	IPTG inducible lpg2370(D219Q), Ptac promoter, ColE1/pMB1/pBR322/pUC ori	This study
pNT562	empty vector, Ptac promoter, ColE1/pMB1/pBR322/pUC ori	Lab stock
pNT562::lpg2368	IPTG inducible lpg2368	This study
pNT562::lpg2369	IPTG inducible lpg2369	This study
pNT562::lpg2369(I65A)	IPTG inducible lpg2369(I65A)	This study
pNT562::lpg2369(M66A)	IPTG inducible lpg2369(M66A)	This study
pNT562::lpg2368-69	IPTG inducible lpg2368-69	This study
pNT562::gltX	IPTG inducible gltX	This study
pNT562::trpS	IPTG inducible trpS	This study
pNT562::lpg2276	IPTG inducible lpg2276	This study
pNT562::nadB1	IPTG inducible nadB1	This study
pNT562::rpoC	IPTG inducible rpoC	This study
pNT562::pheS	IPTG inducible pheS	This study
pNT562::pheS(S50A)	IPTG inducible pheS(S50A)	This study
pNT562::pheST	IPTG inducible pheST	This study
pNT562::pheST(S50A)	IPTG inducible pheST(S50A)	This study
pNT562::lpg2378-AVR58_11921	IPTG inducible lpg2378-AVR58_11921	This study
pXDC61::ralF	IPTG inducible ralF, RSF1010 ori	This study
pXDC61::fabI	IPTG inducible fabI, RSF1010 ori	This study
pXDC61::lpg2370	IPTG inducible lpg2370, RSF1010 ori	This study
pXDC61::lpg2370(D197Q)	IPTG inducible lpg2370(D197Q), RSF1010 ori	This study
pXDC61::lpg2370(D219Q)	IPTG inducible lpg2370(D219Q), RSF1010 ori	This study
