## Supplemental Table 3 for "Functional diversification despite structural congruence in the HipBST toxin-antitoxin system of *Legionella pneumophila*"

### Sheet: Sheet1
Table S3. Oligonucleotides used in this study
Primer ID	Primer name	Description	Sequence (5' - 3')
JL-P7	pJB1806_SacI_lpg2370_F	amplify lpg2370 with SacI site for cloning into pBAD18, pJB1806	GATCATGAGCTCTATTAGGGAGGTATAATATGAAACACTGCCCTATTAC
JL-P8	pJB1806_SalI_lpg2370_R	amplify lpg2370 with SalI site for cloning into pBAD18, pJB1806, pCDF1-b	ATGATCGTCGACTTAATCAAAAAAATTTAATC
JL-P66	lpg2370_SDM_197_F	construct D197Q mutation in lpg2370	CAGATGCATCTAAAAAACTTTTC
JL-P67	lpg2370_SDM_197_R	construct D197Q mutation in lpg2370	TTCATTACCGACCAAGAAGTTAAAC
JL-P68	lpg2370_SDM_219_F	construct D219Q mutation in lpg2370	CAGTTACTTAACTCAACCATCG
JL-P69	lpg2370_SDM_219_R	construct D219Q mutation in lpg2370	GTAGGCTGGTGATATGGAAATTTTTC
JL-P81	lpg2368_SalI_R	amplify lpg2368 with SalI site for cloning into pNT562	GATCATGTCGACTCATGAATTATTATCCGTTGT
JL-P88	lpg2369_SalI_R	amplify lpg2369 with SalI site for cloning into pNT562	GATCATGTCGACTCATCTTATTTCCTCAATAGT
JL-P89	Y2H_lpg2368_F	amplify lpg2368 for cloning into pDONR221	GGGGACAAGTTTGTACAAAAAAGCAGGCTTCATGCCCAAACACGAAATTGC
JL-P90	Y2H_lpg2368_R	amplify lpg2368 for cloning into pDONR221	GGGGACCACTTTGTACAAGAAAGCTGGGTCCTACTATGAATTATTATCCGTTGTTT
JL-P91	Y2H_lpg2369_F	amplify lpg2369 for cloning into pDONR221	GGGGACAAGTTTGTACAAAAAAGCAGGCTTCATGAGAAAAGCATACGTATC
JL-P92	Y2H_lpg2369_R	amplify lpg2369 for cloning into pDONR221	GGGGACCACTTTGTACAAGAAAGCTGGGTCCTACTATCTTATTTCCTCAATAGTCA
JL-P97	lpg2368_P1_deletion_F	construction of ∆lpg2368-70 with kan-mazF cassette integrated	TGCAGGGCAAGATAGGTGAAGTTAG
JL-P98	lpg2368_P2_deletion_R	construction of ∆lpg2368-70 with kan-mazF cassette integrated	GGCCCAATTCGCCCTATAGTGAGTCGGGGCATGGAACACCAAAAATTAATTA
JL-P99	lpg2370_P3_deletion_F	construction of ∆lpg2368-70 with kan-mazF cassette integrated	GGGTTTGCTCGGGTCGGTGGCATATGGATTAACTAATATCCGCAGTCTCAATC
JL-P100	lpg2370_P4_deletion_R	construction of ∆lpg2368-70 with kan-mazF cassette integrated	CGTTATCCCGTAGAGATAATCAGCC
JL-P101	lpg2370_operon_seq_F	sequencing primer to validate ∆lpg2368-70	ATCCATAATGGATGTATTTTGAGGC
JL-P102	lpg2368_upstream_seq_F	PCR screen for ∆lpg2368-70	CTTCACGCATAGCTAGGAATTCCAC
JL-P103	lpg2370_downstream_seq_F	PCR screen for ∆lpg2368-70	CATTCAGTTCGCTATTGAATTCTGC
JL-P104	MazFCass-F	amplify kan-mazF cassette for construction of ∆lpg2368-70	CGACTCACTATAGGGCGAATTGGGCCGCTTTCCAGTCGGGAAACCTG
JL-P105	MazFCass-R	amplify kan-mazF cassette for construction of ∆lpg2368-70	CATATGCCACCGACCCGAGCAAACCCGAAGAAGTTGTCCATATTGGCCAC
JL-P106	lpg2368_P5_deletion_R	construction of ∆lpg2368-70 with kan-mazF cassette removed	TTAGTTAATCGGGCATGGAACACCAAAAATTAATTA
JL-P107	lpg2370_P6_deletion_F	construction of ∆lpg2368-70 with kan-mazF cassette removed	TTCCATGCCCGATTAACTAATATCCGCAGTCTCAATC
JL-P116	pXDC61_lpg2370_F	amplify lpg2370 with KpnI site for cloning into pXDC61, pCDF1-b	GATCATGGTACCATGAAACACTGCCCTATTACT
JL-P117	pXDC61_lpg2370_R	amplify lpg2370 with XbaI site for cloning into pXDC61	GATCATTCTAGATTAATCAAAAAAATTTAATCG
JL-P118	pXDC61_FabI_F	amplify fabI with KpnI site for cloning into pXDC61	GATCATGGTACCATGGGAGGAGATACTATTGTG
JL-P119	pXDC61_FabI_R	amplify fabI with XbaI site for cloning into pXDC61	GATCATTCTAGACTAACCTAGTTCGCTCATCGC
JL-P126	pXDC61_RalF_F	amplify ralF with KpnI site for cloning into pXDC61	GATCATGGTACCATGCATCCAGAAATTGAAAAA
JL-P127	pXDC61_RalF_R	amplify ralF with XbaI site for cloning into pXDC61	GATCATTCTAGATTAAAATTTTAATTGTCTACC
JL-P196	pNT562_Kpn_lpg1444_F	amplify trpS with KpnI site for cloning into pNT562	GATCATGGTACCTATTAGGGAGGTATAATTTGATGTCAGCACTGTTTAC
JL-P197	pNT562_Sal_lpg1444_R	amplify trpS with SalI site for cloning into pNT562	GATCATGTCGACTTAATAATCAAGCCCCATGA
JL-P206	pCA24N_seq_F	sequencing cloned inserts in pCA24N	CATTAAAGAGGAGAAATTAACTATGAGAGG
JL-P256	lpg1911_R	amplify gltX with XbaI site for cloning into pNT562	GATCATTCTAGACTAAACAACACTGGCTCTGGC
JL-P293	lpg1911_F	amplify gltX with SalI site for cloning into pNT562	GATCATGTCGACTATTAGGGAGGTATAATTTGAATCTTTGCGTTCATGGT
JL-P335	lpg2368_up_0_F	amplify 200bp upstream of lpg2368-70	TATCATTTTTACTGCTATAACAGTAATATATAATTAATTTTTGGTGTTCC
JL-P342	lpg2368_up_200_R	amplify 200bp upstream of lpg2368-70	TATAAATTCCTAAAAATTACTGTTATCACGGTAAATTTGAGGGGGGAATA
JL-P364	pNT_lpg0323_F	amplify rpoC with KpnI site for cloning into pNT562	GATCATGGTACCTATTAGGGAGGTATAATTTGGCTACCCTAAGCAACGACCC
JL-P365	pNT_lpg0323_R	amplify rpoC with XbaI site for cloning into pNT562	GATCATTCTAGATTAATGTTCATGATTATCCGCGTTTAATGCTTC
JL-P384	pNT_lpg2276_F	amplify lpg2276 with KpnI site for cloning into pNT562	GATCATGGTACCTATTAGGGAGGTATAATATGATGTCTGTTGACAATATTAAAAATGATAACC
JL-P385	pNT_lpg2276_R	amplify lpg2276 with XbaI site for cloning into pNT562	GATCATTCTAGATTAAGCCAATTTTTCCTTAGCCAAAGTATC
JL-P388	lpg2370_D77A_F	construct D77A mutation in lpg2370	TGAAATCGTGgcaCAATATGGTC
JL-P389	lpg2370_D77A_R	construct D77A mutation in lpg2370	AAACAGCCTTCTTTAATCTTTAG
JL-P390	lpg2370_Q78A_F	construct Q78A mutation in lpg2370	AATCGTGGATgcaTATGGTCAGTATATTTTAAAAC
JL-P391	lpg2370_Q78A_R	construct Q78A mutation in lpg2370	TCAAAACAGCCTTCTTTAATC
JL-P392	lpg2370_D77A-Q78A_F	construct D77AQ78A mutation in lpg2370	TGAAATCGTGgcagcaTATGGTCAGTATATTTTAAAAC
JL-P393	lpg2370_R154A_F	construct R154A mutation in lpg2370	AGGTGAAGATgcaCATACAAAATATAAAAG
JL-P394	lpg2370_R154A_R	construct R154A mutation in lpg2370	GATAGCTGTGCAAAATCTTC
JL-P401	lpg2369_I65A_F	construct I65A mutation in lpg2369	TCCTGAAGGCgcaATGCTTGAAG
JL-P402	lpg2369_I65A_R	construct I65A mutation in lpg2369	AGTAATCCTTCAAAAAAAGGG
JL-P403	lpg2369_M66A_F	construct M66A mutation in lpg2369	TGAAGGCATTgcaCTTGAAGCACTATTAC
JL-P404	lpg2369_M66A_R	construct M66A mutation in lpg2369	GGAAGTAATCCTTCAAAAAAAG
JL-P465	lpg2368_KpnI_F	amplify lpg2368 with KpnI site for cloning into pNT562	GATCATGGTACCTATTAGGGAGGTATAATATGCCCAAACACGAAATTGC
JL-P466	lpg2369_KpnI_F	amplify lpg2369 with KpnI site for cloning into pNT562	GATCATGGTACCTATTAGGGAGGTATAATATGAGAAAAGCATACGTATCG
JL-P468	pheT_XbaI_R	amplify pheT with XbaI site for cloning into pNT562	GATCATTCTAGATCATTCCCTCAAAAGGATTGAAAATTC
JL-P469	pheS_KpnI_F	amplify pheS with KpnI site for cloning into pNT562	GATCATGGTACCTATTAGGGAGGTATAATATGTTGGTACTTATAAACACCATACAAG
JL-P470	pheS_XbaI_R	amplify pheS with XbaI site for cloning into pNT562	GATCATTCTAGATTAAAACTGCCGTAAAAAAGTTAAATCATTTTC
JL-P475	pheS_S50A_F	construct S50A mutation in pheS	TGCTAATTTGgcaGCAGAGGAAAAAC
JL-P478	pheS_S50A_R	construct S50A mutation in pheS	AGTCCTTTTAGCAATTCG
JL-P479	nadB1_Kpn_F	amplify nadB1 with KpnI site for cloning into pNT562	GATCATGGTACCTATTAGGGAGGTATAATATGAGTGATCAGCTATCACAACAAGG
JL-P480	nadb1_Sal_R	amplify nadB1 with SalI site for cloning into pNT562	GATCATGTCGACCTATCCTAATGAACTGTCTGCCTGTCC
JL-P489	lpg2370_S54A_F	construct S54A mutation in lpg2370	gcaGTTCAAGGCGTCCAAAAGAAAC
JL-P490	lpg2370_S54D_F	construct S54D mutation in lpg2370	gatGTTCAAGGCGTCCAAAAGAAAC
JL-P491	lpg2370_S54-SDM_R	construct S54A/S54D mutation in lpg2370	CATCTTTCCTACTCGAGCAATTGC
JL-P492	lpg2378-AVR58_11921_F	amplify lpg2379-80 with KpnI site for cloning into pNT562	GATCATGGTACCTATTAGGGAGGTATAATATGAGAAAAGCATACGTATCAGTGAATGGC
JL-P493	lpg2378-AVR58_11921_R	amplify lpg2379-80 with SalI site for cloning into pNT562	GATCATGTCGACTCATCTTATTTCCTCAATAGTCACTGCGCC
JL-P494	lpg2379-80_F	amplify lpg2378-AVR58_11921 with KpnI site for cloning into pNT562	GATCATGAGCTCTATTAGGGAGGTATAATATGAAACGCTGCCCCATTACATATGAAAAAATC
JL-P495	lpg2379-80_R	amplify lpg2378-AVR58_11921 with SalI site for cloning into pNT562	GATCATGTCGACTCAAAAATTTAATCGCTTGCATCGTTGTTC
