## Supplemental Table 4 for "Functional diversification despite structural congruence in the HipBST toxin-antitoxin system of *Legionella pneumophila*"

### Sheet: Sheet1
Table S4. Legionella genome assemblies
Species	NCBI Accession
Fluoribacter bozemanae	GCA_001467045.1
Fluoribacter dumoffii	GCA_001467605.1
Fluoribacter gormanii	GCA_001467685.1
Legionella adelaidensis	GCA_001467055.1
Legionella anisa	GCA_001467525.1
Legionella beliardensis	GCF_900452395.1
Legionella birminghamensis	GCA_001467505.1
Legionella brunensis	GCA_001467025.1
Legionella busanensis	GCF_900461525.1
Legionella cherrii	GCA_001467035.1
Legionella cincinnatiensis	GCA_001467545.1
Legionella clemsonensis	GCF_002240035.1
Legionella donaldsonii	GCF_900452385.1
Legionella drancourtii	GCF_000162755.2
Legionella drozanskii	GCA_001467585.1
Legionella erythra	GCA_001467615.1
Legionella fairfieldensis	GCF_900640125.1
Legionella fallonii	GCF_000953135.1
Legionella feeleii	GCA_001467625.1
Legionella geestiana	GCA_001467645.1
Legionella gratiana	GCA_001467695.1
Legionella gresilensis	GCF_900639865.1
Legionella hackeliae	GCA_001467705.1
Legionella impletisoli	GCF_900639875.1
Legionella israelensis	GCA_001467785.1
Legionella jamestowniensis	GCA_001467745.1
Legionella jordanis	GCA_001467765.1
Legionella lansingensis	GCA_001467795.1
Legionella londiniensis	GCA_001467825.1
Legionella longbeachae	GCF_900461575.1
Legionella maceachernii	GCA_001467845.1
Legionella massiliensis	GCF_000756815.1
Legionella moravica	GCA_001467865.1
Legionella nagasakiensis	GCF_900639915.1
Legionella nautarum	GCA_001467895.1
Legionella norrlandica	GCF_000770585.1
Legionella oakridgensis	GCA_001467925.1
Legionella parisiensis	GCA_001467945.1
Legionella pneumophila	GCF_001941585.1
Legionella quateirensis	GCA_001467955.1
Legionella quinlivanii	GCA_001467975.1
Legionella rowbothamii	GCF_900639985.1
Legionella rubrilucens	GCA_001468125.1
Legionella sainthelensi	GCA_001468105.1
Legionella santicrucis	GCA_001468135.1
Legionella saoudiensis	GCF_001465875.1
Legionella shakespearei	GCA_001468025.1
Legionella spiritensis	GCA_001468165.1
Legionella steelei	GCA_001468005.1
Legionella steigerwaltii	GCA_001468065.1
Legionella taurinensis	GCF_004920485.1
Legionella tucsonensis	GCA_001468035.1
Legionella tunisiensis	GCF_000308315.1
Legionella wadsworthii	GCF_900452925.1
Legionella waltersii	GCA_001468085.1
Legionella worsleiensis	GCA_001467535.1
Legionella yabuuchiae	GCF_900640115.1
Tatlockia micdadei	GCA_001467875.1
