## Supplemental Table 7 for "Functional diversification despite structural congruence in the HipBST toxin-antitoxin system of *Legionella pneumophila*"

### Sheet: Sheet1
Table S7. X-ray diffraction data
Structure	HipSLp- HipTLp complex	HipSLp- HipTLp complex	HipBLp
	(native protein)	(Se-Met protein)
PDB code	8EZR	8EZS	8EZT
Data collection
Space group	P41212	P41212	P2
Unit cell
a, b, c (Å)	45.0, 45.0, 394.0	44.8, 44.8, 392.0	59.4, 33.5, 74.2
α, β, γ, (°)	90, 90, 90	90, 90, 90	90, 102.7, 90
Resolution, Å	30.00 – 1.95	30.00 – 2.45	23.00 – 2.06
Rmergea	0.095 (1.035)	0.101 (0.508)	0.093 (0.450)*
Rpim	0.024 (0.326)	0.029 (0.408)	0.054 (0.271)
CC1/2a	0.841	0.573	0.912*
I / σ(I)	53.2 (1.53)	19.5 (1.21)	15.6 (2.00)
Completeness, %	95.5 (81.2)	89.1 (27.4)	99.8 (99.9)
Redundancy	14.4 (8.6)	10.9 (1.6)	3.9 (3.7)
Refinement
Resolution, Å	30.00 – 1.95	30.00 – 2.47	22.02 – 2.05
No. unique reflections:	29761, 1489	12773, 1095	17961, 899
working, test
R-factor/free R-factorb	21.6/26.1 (30.9/32.5)	20.5/26.6 (37.0/37.9)	29.7/34.3 (31.4/36.0)
No. refined atoms, molecules
Protein, molecules	3026, 2	2938, 2	2256, 4
Solvent	8	1	6
Water	188	73	191
B-factors
Protein	62.5	39.2	37.2
Solvent	71.9	42.6	52.9
Water	56	27.8	38.5
r.m.s.d.
Bond lengths, Å	0.005	0.003	0.002
Bond angles, °	0.711	0.534	0.552
*All values in brackets and all CC1/2 values refer to highest resolution shells.
aRmerge = ΣhklΣj|Ihkl.j - 〈Ihkl〉|/ΣhklΣjIhk,j, where Ihkl,j and 〈Ihkl〉 are the jth and mean measurement of the intensity of reflection j.
bRpim = Σhkl√(n/n-1) Σnj=1|Ihkl.j - 〈Ihkl〉|/ΣhklΣjIhk,j
cvalue refers to highest resolution shell.
dR = Σ|Fpobs – Fpcalc|/ΣFpobs, where Fpobs and Fpcalc are the observed and calculated structure factor amplitudes, respectively.
ND = not determined
