## Supplemental Table 8 for "Functional diversification despite structural congruence in the HipBST toxin-antitoxin system of *Legionella pneumophila*"

### Sheet: phospho_peptides_no_contaminant
Sequence	Length	Mass	Proteins	Phospho..STY..site.IDs	PEP	Score	Intensity	kinA_uninduced	empty_dKinA	kinA_induced	label
QESPTSLR	8	916.461	AVR58_00040_lpg0008	0;49	6.2325e-05	74.6	1	1	1	1	Lpg0008_1
MNYQYSPNLK	10	1256.59	AVR58_00175_lpg0036	1	0.010707	40.987	1	1	1	1	Lpg0036_1
ALNSDPQIALK	11	1168.65	AVR58_00960_lpg0191	2	0.014534	42.109	8.18015	7.80619	7.76736	7.4606	Lpg0191_1
ATLSNDPMK	9	975.47	AVR58_01600_lpg0323	3	1.9148e-120	172.8	8.61331	1	1	8.61331	Lpg0323_1
AALQMTNSGLK	11	1132.59	AVR58_02620_lpg0530	5;50	0.010067	57.047	8.38121	8.02313	7.84634	7.81214	Lpg0530_1
ISESESVSTK	10	1065.52	AVR58_02635_lpg0533	6	7.4962e-29	125.72	8.68237	7.96221	7.84129	8.50541	Lpg0533_1
APSMSEEDEEDDLK	14	1593.64	AVR58_03110_lpg0634	7;8	1.4499e-59	121.28	8.81265	1	1	8.81265	Lpg0634_1
KAPSMSEEDEEDDLK	15	1721.73	AVR58_03110_lpg0634	7;8	1.2516e-177	188.44	9.26141	1	1	9.26141	Lpg0634_2
LNIALISK	8	870.554	AVR58_03925_lpg0800	9	0.004494	51.787	8.1002	1	1	8.1002	Lpg0800_1
LSMPTTK	7	776.41	AVR58_04630_lpg0940	10	0.00052959	96.668	8.01783	1	1	8.01783	Lpg0940_1
NVIDTQATTQSTK	13	1405.7	AVR58_06825_lpg1370	11	3.1126e-222	174.73	8.32342	7.78512	8.05797	7.54819	Lpg1370_1
ALEQFSPVKR	10	1173.65	AVR58_08730_lpg1753	12	0.00079031	63.565	8.5101	7.80619	7.76736	8.3035	Lpg1753_1
GQLLASIHAK	10	1036.6	AVR58_09010_lpg1807	13	6.5725e-05	85.064	7.31654	7.31654	1	1	Lpg1807_1
LKKDMDSQEVTDILDANR	18	2090.03	AVR58_09180_lpg1841	14	8.1756e-08	63.918	1	1	1	1	Lpg1841_1
SSQGGLFSVPSGK	13	1249.63	AVR58_09230_lpg1851	15	4.6733e-19	92.939	1	1	1	1	Lpg1851_1
VEEEVSSRLR	10	1202.63	AVR58_09285_lpg1862	16;17	0.012231	49.418	1	1	1	1	Lpg1862_1
AMLNQSMQILK	11	1275.67	AVR58_09380_lpg1881	18	0.012336	40.002	8.05542	7.20591	7.72203	7.65146	Lpg1881_1
LSVAGVQDK	9	915.503	AVR58_09645_lpg1934	19	5.0007e-05	76.332	1	1	1	1	Lpg1934_1
LDTNLNPYK	9	1076.55	AVR58_09805_lpg1966	51	0.0092538	53.166	8.15758	7.53936	7.64067	7.81556	Lpg1966_1
LSNSSEFEK	9	1039.48	AVR58_09820_lpg1968	20	0.0021632	62.466	7.4971	1	1	7.4971	Lpg1968_1
GIDTANQRR	9	1029.53	AVR58_10330_lpg2065	52	0.005826	47.916	1	1	1	1	Lpg2065_1
ISIANAQGK	9	900.503	AVR58_10570_lpg2112	21	0.0005203	67.881	7.71315	1	1	7.71315	Lpg2112_1
LTGVDPTNK	9	943.497	AVR58_10865_lpg2172	53	0.011461	44.395	7.74997	7.74997	1	1	Lpg2172_1
KNLYIDPDITK	11	1318.71	AVR58_11085_lpg2218	54	0.015521	40.002	1	1	1	1	Lpg2218_1
MMSVDNIK	8	936.441	AVR58_11390_lpg2276	22	0.0016755	60.518	8.39076	1	1	8.39076	Lpg2276_1
MSVDNIK	7	805.4	AVR58_11390_lpg2276	22	2.3257e-18	115.86	9.25229	1	1	9.25229	Lpg2276_2
MSVQGVQK	8	875.453	AVR58_11860_lpg2370	23	5.7004e-07	107.58	8.42676	1	1	8.42676	Lpg2370_1
NIYDKTNSAK	10	1152.58	AVR58_11875_lpg2372	24;55	0.011299	42.109	7.85692	7.85692	1	1	Lpg2372_1
SVQSPTTK	8	846.445	AVR58_12615_lpg2511	25;56;57	0.0090396	40.103	7.33317	1	1	7.33317	Lpg2511_1
ISENAGDVSGK	11	1075.51	AVR58_13510_lpg2686	26	7.3943e-24	123.2	8.1474	1	1	8.1474	Lpg2686_1
KISENAGDVSGK	12	1203.61	AVR58_13510_lpg2686	26	8.9094e-71	148.08	8.4654	1	1	8.4654	Lpg2686_2
GLANLSAEEKPK	12	1255.68	AVR58_13640_lpg2711	27	2.3174e-87	159.02	8.3146	1	1	8.3146	Lpg2711_1
QQSQMPLSSLQK	12	1373.7	AVR58_13870_lpg2761	28;29	2.2637e-45	111.12	1	1	1	1	Lpg2761_1
ALNSIPTELK	10	1084.61	AVR58_14215_lpg2831	30;58	0.0082325	45.68	1	1	1	1	Lpg2831_1
VSPILVAAS	9	855.507	AVR58_14365_lpg2861	31	0.0067954	59.35	7.86719	7.35778	7.43443	7.3742	Lpg2861_1
LGEITTQR	8	916.498	AVR58_14865_lpg2952	59	0.0025896	79.489	8.34877	7.87121	7.81713	7.92049	Lpg2952_1

### Sheet: phospho_peptides_enriched
Sequence	Length	Mass	Proteins	Phospho..STY..site.IDs	PEP	Score	Intensity	kinA_uninduced	empty_dKinA	kinA_induced	label	seen_both_replicates
KAPSMSEEDEEDDLK	15	1721.73	AVR58_03110_lpg0634	7;8	1.2516e-177	188.44	9.26141	1	1	9.26141	Lpg0634_2	+
MSVDNIK	7	805.4	AVR58_11390_lpg2276	22	2.3257e-18	115.86	9.25229	1	1	9.25229	Lpg2276_2	+
APSMSEEDEEDDLK	14	1593.64	AVR58_03110_lpg0634	7;8	1.4499e-59	121.28	8.81265	1	1	8.81265	Lpg0634_1	+
ATLSNDPMK	9	975.47	AVR58_01600_lpg0323	3	1.9148e-120	172.8	8.61331	1	1	8.61331	Lpg0323_1	+
KISENAGDVSGK	12	1203.61	AVR58_13510_lpg2686	26	8.9094e-71	148.08	8.4654	1	1	8.4654	Lpg2686_2	+
MSVQGVQK	8	875.453	AVR58_11860_lpg2370	23	5.7004e-07	107.58	8.42676	1	1	8.42676	Lpg2370_1	+
MMSVDNIK	8	936.441	AVR58_11390_lpg2276	22	0.0016755	60.518	8.39076	1	1	8.39076	Lpg2276_1	+
GLANLSAEEKPK	12	1255.68	AVR58_13640_lpg2711	27	2.3174e-87	159.02	8.3146	1	1	8.3146	Lpg2711_1	+
ISENAGDVSGK	11	1075.51	AVR58_13510_lpg2686	26	7.3943e-24	123.2	8.1474	1	1	8.1474	Lpg2686_1	+
LNIALISK	8	870.554	AVR58_03925_lpg0800	9	0.004494	51.787	8.1002	1	1	8.1002	Lpg0800_1	+
LSMPTTK	7	776.41	AVR58_04630_lpg0940	10	0.00052959	96.668	8.01783	1	1	8.01783	Lpg0940_1	+
ISIANAQGK	9	900.503	AVR58_10570_lpg2112	21	0.0005203	67.881	7.71315	1	1	7.71315	Lpg2112_1	+

### Sheet: evidence_file_replicate_check
Proteins	Sequence	Modifications	BR1	BR2
AVR58_01600_lpg0323	ATLSNDPMK	Oxidation (M),Phospho (STY)	NA	114128000
AVR58_01600_lpg0323	ATLSNDPMK	Phospho (STY)	118960000	177420000
AVR58_03110_lpg0634	APSMSEEDEEDDLK	Oxidation (M),Phospho (STY)	165442000	283721000
AVR58_03110_lpg0634	APSMSEEDEEDDLK	Phospho (STY)	NA	200445000
AVR58_03110_lpg0634	KAPSMSEEDEEDDLK	Oxidation (M),Phospho (STY)	244570000	450960000
AVR58_03110_lpg0634	KAPSMSEEDEEDDLK	Phospho (STY)	127170000	1002888000
AVR58_03925_lpg0800	LNIALISK	Phospho (STY),Deamidation (N),Dimethyl (K)	62904000	63047000
AVR58_04630_lpg0940	LSMPTTK	Phospho (STY)	27528000	76663000
AVR58_09820_lpg1968	LSNSSEFEK	Phospho (STY)	NA	31412000
AVR58_10570_lpg2112	ISIANAQGK	Phospho (STY)	27257000	24402000
AVR58_11390_lpg2276	MMSVDNIK	2 Oxidation (M),Phospho (STY)	27805100	11732800
AVR58_11390_lpg2276	MMSVDNIK	Oxidation (M),Phospho (STY)	46938000	159421000
AVR58_11390_lpg2276	MSVDNIK	Oxidation (M),Phospho (STY)	68109100	352013000
AVR58_11390_lpg2276	MSVDNIK	Phospho (STY)	238519000	1129098000
AVR58_11860_lpg2370	MSVQGVQK	Phospho (STY)	103120000	164040000
AVR58_12615_lpg2511	SVQSPTTK	2 Phospho (STY)	NA	21536000
AVR58_13510_lpg2686	ISENAGDVSGK	Phospho (STY)	55162000	85249000
AVR58_13510_lpg2686	KISENAGDVSGK	Phospho (STY)	75601000	216410000
AVR58_13640_lpg2711	GLANLSAEEKPK	Phospho (STY)	92075000	114277000

### Sheet: phospho_peptide_site_assignment
Proteins	Positions.within.proteins	Localization.prob	Score.diff	PEP	Score	Delta.score	Score.for.localization	Number.of.Phospho..STY.	Amino.acid	Phospho..STY..Probabilities	Position.in.peptide	Charge	Mass.error..ppm.	Intensity	Intensity.L	Intensity.M	Intensity.H	id	Protein.group.IDs	Positions	Position	Peptide.IDs	Mod..peptide.IDs	Evidence.IDs	MS.MS.IDs
AVR58_01600_lpg0323	5	0.999947	42.7306	1.91481e-120	172.8	162.39	162	1	S	ATLS(1)NDPMK	4	2	-1.1512	410500000	0	0	8.61331	3	10	5	5	27	46;47	133;134;135;136;137;138	296;297;298;299;300;301;302;303;304;305;306;307;308
AVR58_03110_lpg0634	421	0.590513	1.5899	6.83188e-26	119.16	112.91	51.013	1	S	KAPS(0.591)MS(0.409)EEDEEDDLK	4	2	-0.042909	243870000	0	0	8.38716	7	27	421	421	19;118	28;29;182;183	69;70;72;73;77;78;79;80;82;84;85;674;676;689	127;128;129;130;131;132;133;134;135;136;137;139;140;141;145;146;147;148;150;152;153;1264;1266;1306
AVR58_03110_lpg0634	423	0.99918	30.8608	1.2516e-177	188.44	172.18	188.44	1	S	KAPS(0.001)MS(0.999)EEDEEDDLK	6	2	-0.43123	2455500000	0	0	9.39014	8	27	423	423	19;118	28;29;182;183	67;68;69;70;71;72;74;75;76;77;78;81;82;83;84;85;86;87;88;89;90;667;668;669;670;671;672;673;675;676;677;678;679;680;681;682;683;684;685;686;687;688;689;690;691;692;693	108;109;110;111;112;113;114;115;116;117;118;119;120;121;122;123;124;125;126;127;128;129;130;131;132;133;134;135;136;137;138;139;140;142;143;144;145;146;149;150;151;152;153;154;155;156;157;158;159;160;1243;1244;1245;1246;1247;1248;1249;1250;1251;1252;1253;1254;1255;1256;1257;1258;1259;1260;1261;1262;1263;1265;1266;1267;1268;1269;1270;1271;1272;1273;1274;1275;1276;1277;1278;1279;1280;1281;1282;1283…
AVR58_03925_lpg0800	45	1	47.8486	0.00449399	51.787	24.262	47.849	1	S	LNIALIS(1)K	7	2	1.0965	125950000	0	0	8.1002	9	31	45	45	135	208	877;878	1596;1597
AVR58_04630_lpg0940	44	0.999992	51.8477	0.000891335	96.668	12.923	96.668	1	S	LS(1)MPTTK	2	2	-0.5741	104190000	0	0	8.01783	10	40	44	44	140	213	883;884	1603;1604;1605;1606;1607
AVR58_10570_lpg2112	8	1	65.5354	0.000520301	67.881	46.184	65.535	1	S	IS(1)IANAQGK	2	2	-0.67644	51659000	0	0	7.71315	21	80	8	8	115	179	663;664	1237;1238
AVR58_11390_lpg2276	3	1	55.5494	2.32574e-18	115.86	83.938	55.549	1	S	MS(1)VDNIK	2	2	0.34064	2033600000	0	0	9.30827	22	84	3	3	147;149	220;221;223;224	893;894;895;896;897;898;899;900;901;902;903;904;905;906;907;908;909;910;911;912;913;915;916;917;918;919;920;921;922;923;924;925;926;927;928;929;930;931;932;933;934;935;936;937;938;939;940;941;942;943;944;945;946;947;948;949;950;951	1618;1619;1620;1621;1622;1623;1624;1625;1626;1627;1628;1629;1630;1631;1632;1633;1634;1635;1636;1637;1638;1639;1640;1641;1642;1643;1644;1645;1646;1647;1649;1650;1651;1652;1653;1654;1655;1656;1657;1658;1659;1660;1661;1662;1663;1664;1665;1666;1667;1668;1669;1670;1671;1672;1673;1674;1675;1676;1677;1678;1679;1680;1681;1682;1683;1684;1685;1686;1687;1688;1689;1690;1691;1692;1693;1694;1695;1696;1697;1698…
AVR58_11860_lpg2370	54	1	107.578	5.70039e-07	107.58	88.101	107.58	1	S	MS(1)VQGVQK	2	2	-0.78317	267150000	0	0	8.42676	23	88	54	54	150	225	952;953	1747;1748;1749
AVR58_13510_lpg2686	1003	1	99.5579	8.90944e-71	148.08	116.6	148.08	1	S	KIS(1)ENAGDVSGK	3	2	-0.46575	432420000	0	0	8.63591	26	101	1003	1003	113;123	176;192	650;651;849;850	1184;1185;1186;1187;1188;1189;1190;1191;1192;1551;1552
AVR58_13640_lpg2711	50	1	133.877	2.31741e-87	159.02	147.55	133.88	1	S	GLANLS(1)AEEKPK	6	2	-1.2282	206350000	0	0	8.3146	27	103	50	50	88	134	541;542;543;544	982;983;984;985;986;987;988;989
